# BI-TfR1 CapX rapidly transits the blood-brain barrier for efficient, low-dose gene delivery throughout the CNS

**DOI:** 10.64898/2026.09.23.753669

**Authors:** Ken Y. Chan, Chin-Yen Lin, Qin Huang, Simon Pacouret, Qingxia Zheng, John W. Harvey, Pam P. Brauer, Jencilin Johnston, Fiona Serack, Jessie R. Davis, Nikita G. Kamath, Saša Jereb, Daniel A. Sprague, Alexander Svanbergsson, Magalie Boucher, Eric V. Minikel, Sonia M. Vallabh, Benjamin E. Deverman

## Abstract

Safe, efficient gene delivery throughout the CNS remains a central obstacle to treating genetic diseases of the brain and spinal cord. We describe BI-TfR1 CapX, a human transferrin receptor (TfR1)-binding AAV capsid that, after a low intravenous dose in adult humanized *TFRC* mice, transduced more than 80% of cortical and spinal neurons and ∼60% of cortical astrocytes, with reduced distribution and expression in several peripheral tissues relative to AAV9. Unlike other engineered BBB-crossing capsids, CapX bound the CNS vasculature within minutes and a large fraction of its genomes reached parenchymal nuclei within 24 hours. Delivering a *Prnp*-targeted epigenetic silencer (*Prnp*-CHARM), CapX reduced brain *Prnp* mRNA by over 95% requiring 18-fold fewer vector genomes per brain cell than AAV-PHP.eB for 50% lowering. A CapX delivered dual-vector cytosine base editor installed a protein-truncating *PRNP* stop codon lowering brain prion protein by 80%. These properties make CapX an attractive vehicle for human CNS gene therapy.
