## Supplementary material for "BI-TfR1 CapX rapidly transits the blood-brain barrier for efficient, low-dose gene delivery throughout the CNS": Table S1

### Sheet: Sheet1
Table S1.
TfR1 position	SNP HGVSp	SNP variant	HGVSc	alleleCount	alleleNumber	alleleFrequency	CapX AA
205				0			D532
208	p.Arg208Lys	3-196071460-C-T	c.623G>A	2	152178	1.31e-05	Q387
208	p.Arg208Gly	3-196071461-T-C	c.622A>G	1	1461814	6.84e-07	Q387
209	p.Leu209Pro	3-196071457-A-G	c.626T>C	1	1461814	6.84e-07	S263
209	p.Leu209Pro	3-196071457-A-G	c.626T>C	1	1461814	6.84e-07	S386
209	p.Leu209Pro	3-196071457-A-G	c.626T>C	1	1461814	6.84e-07	Q387
210	p.Val210Ile	3-196071455-C-T	c.628G>A	2	1461800	1.37e-06	N262
210	p.Val210Ile	3-196071455-C-T	c.628G>A	2	1461800	1.37e-06	D384
210	p.Val210Ile	3-196071455-C-T	c.628G>A	2	1461800	1.37e-06	G385
210	p.Val210Ile	3-196071455-C-T	c.628G>A	2	1461800	1.37e-06	S386
210	p.Val210Ile	3-196071455-C-T	c.628G>A	2	1461800	1.37e-06	Q387
211	p.Tyr211His	3-196071452-A-G	c.631T>C	3	1461796	2.05e-06	N262
211	p.Tyr211His	3-196071452-A-G	c.631T>C	3	1461796	2.05e-06	S268
211	p.Tyr211His	3-196071452-A-G	c.631T>C	3	1461796	2.05e-06	N270
211	p.Tyr211His	3-196071452-A-G	c.631T>C	3	1461796	2.05e-06	S386
211	p.Tyr211Cys	3-196071451-T-C	c.632A>G	2	1461806	1.37e-06	N262
211	p.Tyr211Cys	3-196071451-T-C	c.632A>G	2	1461806	1.37e-06	S268
211	p.Tyr211Cys	3-196071451-T-C	c.632A>G	2	1461806	1.37e-06	N270
211	p.Tyr211Cys	3-196071451-T-C	c.632A>G	2	1461806	1.37e-06	S386
212	p.Leu212Val	3-196071449-G-C	c.634C>G	1325	1614032	0.000821	G266
212	p.Leu212Val	3-196071449-G-C	c.634C>G	1325	1614032	0.000821	G267
212	p.Leu212Val	3-196071449-G-C	c.634C>G	1325	1614032	0.000821	S268
212	p.Leu212Pro	3-196071448-A-G	c.635T>C	1	1461822	6.84e-07	G266
212	p.Leu212Pro	3-196071448-A-G	c.635T>C	1	1461822	6.84e-07	G267
212	p.Leu212Pro	3-196071448-A-G	c.635T>C	1	1461822	6.84e-07	S268
241	p.Lys241Thr	3-196069534-T-G	c.722A>C	1	1460558	6.85e-07	I592
241	p.Lys241Glu	3-196069535-T-C	c.721A>G	1	1460508	6.85e-07	I592
244				0			R591
245	p.Asp245Gly	3-196069522-T-C	c.734A>G	64	1613466	3.97e-05	Y589
245	p.Asp245Gly	3-196069522-T-C	c.734A>G	64	1613466	3.97e-05	S590
245	p.Asp245Gly	3-196069522-T-C	c.734A>G	64	1613466	3.97e-05	R591
245	p.Asp245Gly	3-196069522-T-C	c.734A>G	64	1613466	3.97e-05	I592
245	p.Asp245Asn	3-196069523-C-T	c.733G>A	2	1461172	1.37e-06	Y589
245	p.Asp245Asn	3-196069523-C-T	c.733G>A	2	1461172	1.37e-06	S590
245	p.Asp245Asn	3-196069523-C-T	c.733G>A	2	1461172	1.37e-06	R591
245	p.Asp245Asn	3-196069523-C-T	c.733G>A	2	1461172	1.37e-06	I592
246				0			Y589
246				0			S590
246				0			R591
247	p.Tyr247Cys	3-196069516-T-C	c.740A>G	53	1461354	3.63e-05	Q588
247	p.Tyr247Cys	3-196069516-T-C	c.740A>G	53	1461354	3.63e-05	Y589
247	p.Tyr247Cys	3-196069516-T-C	c.740A>G	53	1461354	3.63e-05	S590
247	p.Tyr247Cys	3-196069516-T-C	c.740A>G	53	1461354	3.63e-05	R591
247	p.Tyr247His	3-196069517-A-G	c.739T>C	1	1461330	6.84e-07	Q588
247	p.Tyr247His	3-196069517-A-G	c.739T>C	1	1461330	6.84e-07	Y589
247	p.Tyr247His	3-196069517-A-G	c.739T>C	1	1461330	6.84e-07	S590
247	p.Tyr247His	3-196069517-A-G	c.739T>C	1	1461330	6.84e-07	R591
248	p.Thr248Ile	3-196069513-G-A	c.743C>T	36	1613516	2.23e-05	Y589
248	p.Thr248Ala	3-196069514-T-C	c.742A>G	8	1613478	4.96e-06	Y589
248	p.Thr248Pro	3-196069514-T-G	c.742A>C	7	1461368	4.79e-06	Y589
291	p.Val291Ile	3-196068061-C-T	c.871G>A	1	1460898	6.85e-07	S454
291	p.Val291Ala	3-196068060-A-G	c.872T>C	1	1461022	6.84e-07	S454
344	p.Lys344Arg	3-196067527-T-C	c.1031A>G	2	1613052	1.24e-06	S268
344	p.Lys344Arg	3-196067527-T-C	c.1031A>G	2	1613052	1.24e-06	S269
350				0			R488
350				0			Q495
350				0			R533
350				0			F534
350				0			E586
350				0			Y589
351	p.Gly351Glu	3-196065589-C-T	c.1052G>A	5	1603518	3.12e-06	E586
351	p.Gly351Glu	3-196065589-C-T	c.1052G>A	5	1603518	3.12e-06	Y589
352	p.Asp352Gly	3-196065586-T-C	c.1055A>G	316	1603556	0.000197	E586
352	p.Asp352Gly	3-196065586-T-C	c.1055A>G	316	1603556	0.000197	G593
352	p.Asp352Gly	3-196065586-T-C	c.1055A>G	316	1603556	0.000197	P594
352	p.Asp352Gly	3-196065586-T-C	c.1055A>G	316	1603556	0.000197	N596
352	p.Asp352Tyr	3-196065587-C-A	c.1054G>T	2	152124	1.31e-05	E586
352	p.Asp352Tyr	3-196065587-C-A	c.1054G>T	2	152124	1.31e-05	G593
352	p.Asp352Tyr	3-196065587-C-A	c.1054G>T	2	152124	1.31e-05	P594
352	p.Asp352Tyr	3-196065587-C-A	c.1054G>T	2	152124	1.31e-05	N596
352	p.Asp352Ala	3-196065586-T-G	c.1055A>C	8	1603440	4.99e-06	E586
352	p.Asp352Ala	3-196065586-T-G	c.1055A>C	8	1603440	4.99e-06	G593
352	p.Asp352Ala	3-196065586-T-G	c.1055A>C	8	1603440	4.99e-06	P594
352	p.Asp352Ala	3-196065586-T-G	c.1055A>C	8	1603440	4.99e-06	N596
353	p.Cys353Ser	3-196065583-C-G	c.1058G>C	1	1449920	6.9e-07	G593
353	p.Cys353Tyr	3-196065583-C-T	c.1058G>A	1	1449920	6.9e-07	G593
353	p.Cys353Ser	3-196065583-C-G	c.1058G>C	1	1449920	6.9e-07	P594
353	p.Cys353Tyr	3-196065583-C-T	c.1058G>A	1	1449920	6.9e-07	P594
353	p.Cys353Arg	3-196065584-A-G	c.1057T>C	1	1452754	6.88e-07	G593
353	p.Cys353Arg	3-196065584-A-G	c.1057T>C	1	1452754	6.88e-07	P594
354				0			S590
354				0			I592
354				0			G593
354				0			P594
356	p.Asp356His	3-196065575-C-G	c.1066G>C	7	1456352	4.81e-06	I592
357				0			I592
365	p.Met365Val	3-196065548-T-C	c.1093A>G	1	1460318	6.85e-07	Y589
365	p.Met365Val	3-196065548-T-C	c.1093A>G	1	1460318	6.85e-07	S590
366	p.Val366Gly	3-196065544-A-C	c.1097T>G	3	1460304	2.05e-06	Y589
366	p.Val366Ala	3-196065544-A-G	c.1097T>C	1	1460304	6.85e-07	Y589
368				0			E531
368				0			R533
369	p.Glu369Asp	3-196065534-T-G	c.1107A>C	1	151912	6.58e-06	T492
369	p.Glu369Asp	3-196065534-T-G	c.1107A>C	1	151912	6.58e-06	Q495
369	p.Glu369Asp	3-196065534-T-G	c.1107A>C	1	151912	6.58e-06	R533
370	p.Ser370Gly	3-196065533-T-C	c.1108A>G	2	1460768	1.37e-06	E529
370	p.Ser370Gly	3-196065533-T-C	c.1108A>G	2	1460768	1.37e-06	G530
370	p.Ser370Gly	3-196065533-T-C	c.1108A>G	2	1460768	1.37e-06	E531
370	p.Ser370Gly	3-196065533-T-C	c.1108A>G	2	1460768	1.37e-06	R533
370	p.Ser370Asn	3-196065532-C-T	c.1109G>A	1	1453868	6.88e-07	E529
370	p.Ser370Asn	3-196065532-C-T	c.1109G>A	1	1453868	6.88e-07	G530
370	p.Ser370Asn	3-196065532-C-T	c.1109G>A	1	1453868	6.88e-07	E531
370	p.Ser370Asn	3-196065532-C-T	c.1109G>A	1	1453868	6.88e-07	R533
371				0			D384
371				0			E529
