## Supplementary material for "BI-TfR1 CapX rapidly transits the blood-brain barrier for efficient, low-dose gene delivery throughout the CNS": Table S2

### Sheet: Raw Data
Table S2
								Weight (g)
Orchard ID#	Research #	Groups	Dose	Timepoints (Days)	Sex	Necropsy Date	Original Body weight (day of injction)	BODY WEIGHT	Brain	Heart	Liver	R Kidney	L Kidney	Spleen	Date of Birth	Take down day	Age (weeks)
NR25-0184/2510060094	153528.RL_A01	PBS	NA	3	M	2025-10-07	41.9	41.07	0.48	0.22	1.76	0.24	0.22	0.05	2025-02-15	2025-10-07	33
NR25-0185/2510060095	156798.L_A02	PBS	NA	3	M	2025-10-07	27.7	27.53	0.44	0.1	1.62	0.2	0.16	0.06	2025-05-20	2025-10-07	20
NR25-0186/2510060096	156805.RLL_A03	PBS	NA	3	M	2025-10-07	31.5	30.19	0.43	0.15	1.43	0.19	0.2	0.05	2025-06-13	2025-10-07	16.5714
NR25-0187/2510060097	153529.N_A04	PBS	NA	3	F	2025-10-07	26.2	25.21	0.46	0.13	1.18	0.15	0.14	0.07	2025-02-15	2025-10-07	33.4286
NR25-0188/2510060098	156810.L_A05	PBS	NA	3	F	2025-10-07	20.3	19.22	0.44	0.14	0.96	0.13	0.13	0.05	2025-06-10	2025-10-07	17
NR25-0189/2510060099	156817.R_A06	PBS	NA	3	F	2025-10-07	25.3	23.25	0.46	0.12	1.25	0.17	0.15	0.06	2025-07-02	2025-10-07	13.8571
NR25-0203/2510090043	153526.N_A19	PBS	NA	21	M	2025-10-10	28.7	28.25	0.52	0.17	1.46	0.19	0.14	0.06	2025-02-12	2025-10-10	34.2857
NR25-0204/2510090045	153551.R_A20	PBS	NA	21	M	2025-10-10	27.9	27.77	0.41	0.19	1.49	0.19	0.22	0.05	2025-05-01	2025-10-10	23.1429
NR25-0205/2510090046	156805.RL_A21	PBS	NA	21	M	2025-10-10	32.6	33.79	0.46	0.15	1.51	0.18	0.15	0.06	2025-06-13	2025-10-10	17
NR25-0206/2510090047	153529.R_A22	PBS	NA	21	F	2025-10-10	31.4	20.96	0.47	0.12	1.13	0.18	0.14	0.07	2025-02-15	2025-10-10	33.8571
NR25-0207/2510090048	156810.RLL_A23	PBS	NA	21	F	2025-10-10	24	22.53	0.44	0.12	1.17	0.15	0.13	0.04	2025-06-10	2025-10-10	17.4286
NR25-0208/2510090049	156814.R_A24	PBS	NA	21	F	2025-10-10	21.2	29.18	0.49	0.19	1	0.18	0.18	0.06	2025-06-25	2025-10-10	15.2857
NR25-0190/2510070023	153528.RLL_A07	AAV9	1E13 vg/kg	3	M	2025-10-08	41.3	39.54	0.49	0.24	1.59	0.28	0.29	0.06	2025-02-15	2025-10-08	33.5714
NR25-0191/2510070024	156798.RL_A08	AAV9	1E13 vg/kg	3	M	2025-10-08	32.6	31.27	0.47	0.2	1.53	0.19	0.19	0.08	2025-05-20	2025-10-08	20.1429
NR25-0192/2510070025	156805.N_A09	AAV9	1E13 vg/kg	3	M	2025-10-08	34.9	33.02	0.41	0.2	1.59	0.19	0.18	0.09	2025-06-13	2025-10-08	16.7143
NR25-0193/2510070026	153532.LL_A10	AAV9	1E13 vg/kg	3	F	2025-10-08	29.2	28.21	0.49	0.14	1.44	0.2	0.18	0.07	2025-02-17	2025-10-08	33.2857
NR25-0194/2510070027	156810.RL_A11	AAV9	1E13 vg/kg	3	F	2025-10-08	20.9	19.48	0.43	0.07	1.02	0.12	0.12	0.08	2025-06-10	2025-10-08	17.1429
NR25-0195/2510070028	156817.L_A12	AAV9	1E13 vg/kg	3	F	2025-10-08	22.4	21.81	0.42	0.12	1.24	0.14	0.18	0.05	2025-07-02	2025-10-08	14
NR25-0209/2510140010	153528.R_A25	AAV9	1E13 vg/kg	21	M	2025-10-15	37.3	35.71	0.49	0.16	1.7	0.22	0.23	0.07	2025-02-15	2025-10-15	34.5714
NR25-0210/2510140011	153551.N_A26	AAV9	1E13 vg/kg	21	M	2025-10-15	30.1	29.05	0.45	0.16	1.64	0.21	0.22	0.06	2025-05-01	2025-10-15	23.8571
NR25-0211/2510140012	156805.L_A27	AAV9	1E13 vg/kg	21	M	2025-10-15	30.4	29.06	0.44	0.13	1.48	0.19	0.17	0.07	2025-06-13	2025-10-15	17.7143
NR25-0212/2510140013	153529.L_A28	AAV9	1E13 vg/kg	21	F	2025-10-15	25	26.59	0.45	0.14	1.49	0.2	0.46	0.09	2025-02-15	2025-10-15	34.5714
NR25-0213/2510140014	156799.R_A29	AAV9	1E13 vg/kg	21	F	2025-10-15	24.6	24.96	0.46	0.12	1.33	0.18	0.16	0.08	2025-05-20	2025-10-15	21.1429
NR25-0214/2510140015	156814.RL_A30	AAV9	1E13 vg/kg	21	F	2025-10-15	21.1	20.81	0.46	0.11	1.15	0.16	0.14	0.06	2025-06-25	2025-10-15	16
NR25-0197/2510080032	153528.N_A13	BI-TfR1 CapX	1E13 vg/kg	3	M	2025-10-09	40.6	39.4	0.48	0.2	1.71	0.25	0.2	0.05	2025-02-15	2025-10-09	33.7143
NR25-0198/2510080033	156798.R_A14	BI-TfR1 CapX	1E13 vg/kg	3	M	2025-10-09	32.9	32.65	0.48	0.19	1.64	0.22	0.2	0.06	2025-05-20	2025-10-09	20.2857
NR25-0199/251008003	149402.L_A15	BI-TfR1 CapX	1E13 vg/kg	3	M	2025-10-09	33.4	31.9	0.43	0.16	1.79	0.2	0.2	0.09	2025-06-23	2025-10-09	15.4286
NR25-0200/2510080035	153532.N_A16	BI-TfR1 CapX	1E13 vg/kg	3	F	2025-10-09	25	23.71	0.46	0.14	1.23	0.15	0.15	0.07	2025-02-17	2025-10-09	33.4286
NR25-0201/2510080036	156810.R_A17	BI-TfR1 CapX	1E13 vg/kg	3	F	2025-10-09	20.3	20.27	0.44	0.13	1.02	0.13	0.12	0.05	2025-06-10	2025-10-09	17.2857
NR25-0202/2510080037	156817.RL_A18	BI-TfR1 CapX	1E13 vg/kg	3	F	2025-10-09	22.5	21.77	0.36	0.13	1.13	0.16	0.14	0.08	2025-07-02	2025-10-09	14.1429
NR25-0216/2510150008	153528.L_A31	BI-TfR1 CapX	1E13 vg/kg	21	M	2025-10-16	43.4	40.9	0.51	0.2	1.74	0.26	0.26	0.05	2025-02-15	2025-10-16	34.7143
NR25-0217/2510150009	156798.R_A32	BI-TfR1 CapX	1E13 vg/kg	21	M	2025-10-16	32.4	32.56	0.48	0.23	1.31	0.28	0.25	0.08	2025-05-20	2025-10-16	21.2857
NR25-0218/2510150010	156805.RL_A33	BI-TfR1 CapX	1E13 vg/kg	21	M	2025-10-16	24.5	24.98	0.44	0.14	1.32	0.16	0.16	0.06	2025-06-13	2025-10-16	17.8571
NR25-0219/2510150011	153532.R_A34	BI-TfR1 CapX	1E13 vg/kg	21	F	2025-10-16	31.5	28.99	0.46	0.15	1.41	0.15	0.16	0.08	2025-02-17	2025-10-16	34.4286
NR25-0220/2510150012	156799.L_A35	BI-TfR1 CapX	1E13 vg/kg	21	F	2025-10-16	23.6	25.23	0.47	0.12	1.38	0.17	0.14	0.1	2025-05-20	2025-10-16	21.2857
NR25-0215/2510150007	156814.N_A36	BI-TfR1 CapX	1E13 vg/kg	21	F	2025-10-16	18.5	18.01	0.41	0.1	0.98	0.14	0.12	0.05	2025-06-25	2025-10-16	16.1429
Red: Data in this table are updated values based on suspicion of a switch in recorded body weights between animal 206 and 208

### Sheet: CBC Master Sheet
TREATMENT		PBS						AAV9						BI-TfR1 CapX
DAY		3						3						3
SEX		MALE			FEMALE			MALE			FEMALE			MALE			FEMALE
Reference Range https://biocytogen.com/gene-humanized-models/b-htfr1-mice		184	185	186	187	188	189	190	191	192	193	194	195	197	198	199	200	201	202
WBC	K/ul	6.2	6	5.3 (L)	3.0 (L)	2.8 (L)	7.2	3.7 (L)	3.9 (L)	9.2	6.1	3.1 (L)	—	5.8	7.8	10.4	6.2	2.6 (L)	11.8
NEUT %	%	26.8	25.9	16	25.6	22.1	22.1	38.5	37.6	22.8	52.2 (H)	24	—	34.9	56.1 (H)	44.4 (H)	17.3	48.8 (H)	41.6
LYMPH %	%	63.1	66.4	75.4	61.1	66.8	61.6	53.8 (L)	54.1 (L)	69.9	40.5 (L)	62.8	—	55.6	39.8 (L)	46.7 (L)	64.1	39.4 (L)	46.4 (L)
MONO %	%	6.9	7.6	8.4 (H)	10.7 (H)	10.4 (H)	12.9 (H)	7.3	7.5	6.1	6.3	11.5 (H)	—	8.7 (H)	3.4	5.1	11.8 (H)	8.8 (H)	8.3 (H)
EOS %	%	2.4	0.1	0.1	2.4	0.6	2.6	0.5	0.6	1	1	1.4	—	0.8	0.7	3.2 (H)	5.9 (H)	2.4	3.0 (H)
BASO %	%	0.8	0	0.1	0.2	0	0.9	0	0.2	0.2	0.1	0.4	—	0	0	0.7	1.4 (H)	0.6	0.8
NEUT #	K/ul	1.7	1.6	0.9	0.8	0.6	1.6	1.4	1.5	2.1	3.2	0.7	—	2	4.4	4.6	1.1	1.3	4.9
LYMPH #	K/ul	3.9	4	4	1.9	1.8	4.4	2	2.1	6.4	2.5	1.9	—	3.2	3.1	4.9	4	1	5.5
MONO #	K/ul	0.4	0.5	0.5	0.3	0.3	0.9	0.3	0.3	0.6	0.4	0.4	—	0.5	0.3	0.5	0.7	0.2	1
EOS #	K/ul	0.2	0	0	0.1	0	0.2	0	0	0.1	0.1	0	—	0.1	0.1	0.3	0.4	0.1	0.4
BASO #	K/ul	0.1	0	0	0	0	0.1	0	0	0	0	0	—	0	0	0.1	0.1	0	0.1
RBC	M/ul	11.57	11.39	11.49	11.76	11.98	11.73	12.3	12.13	10.83	10.61	11.14	—	12.07	12.79 (H)	11.93	10.54	12.11	11
HGB	g/dl	11.8	11.4	12.4	11.6	12.5	12.8	12	12.2	11.4	11.1	11.8	—	12	12.6	12.9	10.2	12.9	11.9
HCT	%	41.5	42.1	43.4	41	44.9	45.4	43.7	44.5	40	38.7	41.3	—	42.6	47.1	45.6	37	45	40.9
MCV	fl	35.9	37	37.8	34.9	37.5	38.7	35.5	36.7	36.9	36.5	37.1	—	35.3	36.8	38.2	35.1	37.2	37.2
MCH	pg	10.2	10	10.8	9.9	10.4	10.9	9.8	10.1	10.5	10.5	10.6	—	9.9	9.9	10.8	9.7	10.7	10.8
MCHC	g/dl	28.4	27.1	28.6	28.3	27.8	28.2	27.5	27.4	28.5	28.7	28.6	—	28.2	26.8	28.3	27.6	28.7	29.1
RDW	%	19.2	19.3	18.4	17.9	18.9	20	19.2	19.9	18.2	19	19.7	—	18.6	19.4	18.2	19	19.4	18.8
PLT	K/ul	923	845	129 (L)	852	833	430	1081	949	770	797	804	—	948	869	939	820	795	793
MPV	fl	4.6	4.4	6.1	4.8	4.5	5	4.7	4.2	4.1	4.4	4.8	—	4.6	5.3	4.9	5.1	4.7	4.6
TREATMENT		PBS						AAV9						BI-TfR1 CapX
DAY		21						21						21
SEX		MALE			FEMALE			MALE			FEMALE			MALE			FEMALE
Reference Range https://biocytogen.com/gene-humanized-models/b-htfr1-mice		203	204	205	206	207	208	209	210	211	212	213	214	216	217	218	219	220	215
WBC	K/ul	6.7	6.5	10.5	2.7 (L)	7.2	5.4	6.9	6.8	8.1	4.7 (L)	3.5 (L)	8.2	7.8	7.1	7.7	3.2 (L)	6.4	7.6
NEUT %	%	33.8	35.9	45.3(H)	29.9	48.9 (H)	51.7 (H)	38	35.9	28.1	24.8	26.1	37.7	36.9	31.8	23	33.8	37.3	24.8
LYMPH %	%	60.4	53.8 (L)	47.4 (L)	54.3 (L)	43.9 (L)	42.1 (L)	53.1 (L)	57.1	54.6 (L)	65.3	61.9	48.2 (L)	56.9	58.7	68.6	56.7	55.9	60.4
MONO %	%	5	8.1 (H)	7.1	13.5 (H)	5.5	5.8	8.4 (H)	6.5	9.5 (H)	9.2 (H)	10.6 (H)	9.6 (H)	4.4	7.5	6	8.6 (H)	6.2	9.8 (H)
EOS %	%	0.8	1.9	0.2	2.2	1.2	0.2	0.5	0.5	6.2 (H)	0.6	1.1	3.9 (H)	1.7	1.8	1.9	0.7	0.7	3.8 (H)
BASO %	%	0.1	0.5	0.1	0.2	0.4	0.1	0.1	0	1.6 (H)	0.2	0.2	0.7	0.2	0.2	0.6	0.2	0	1.2 (H)
NEUT #	K/ul	2.3	2.3	4.7	0.8	3.5	2.8	2.6	2.4	2.3	1.2	0.9	3.1	2.9	2.3	1.8	1.1	2.4	1.9
LYMPH #	K/ul	4.1	3.5	5	1.5	3.2	2.3	3.7	3.9	4.4	3.1	2.1	3.9	4.5	4.2	5.3	1.8	3.6	4.6
MONO #	K/ul	0.3	0.5	0.7	0.4	0.4	0.3	0.6	0.4	0.8	0.4	0.4	0.8	0.3	0.5	0.5	0.3	0.4	0.7
EOS #	K/ul	0.1	0.1	0	0.1	0.1	0	0	0	0.5	0	0	0.3	0.1	0.1	0.1	0	0	0.3
BASO #	K/ul	0	0	0	0	0	0	0	0	0.1	0	0	0.1	0	0	0	0	0	0.1
RBC	M/ul	12.02	11.83	12.58	11.29	11.23	12.11	12.34	12.03	11.64	11.04	11.46	10.8	10.71	10.84	10.98	11.66	9.5	10.75
HGB	g/dl	12.1	12.3	12.9	11.9	13	11.9	12.1	11.6	11.8	10.7	11.1	11.2	11.4	10.5	11.4	12.1	11.6	11.7
HCT	%	43.2	42.5	45.8	43	41.9	42.5	43.4	42.1	42.1	38.5	41.1	39.5	40.8	38.7	40.6	41.6	35.5	41.1
MCV	fl	35.9	35.9	36.4	38.1	37.3	35.1	35.2	35	36.2	34.9	35.9	36.6	38.1	35.7	37	35.7	37.4	38.2
MCH	pg	10.1	10.4	10.3	10.5	11.6	9.8	9.8	9.6	10.1	9.7	9.7	10.4	10.6	9.7	10.4	10.4	12.2	10.9
MCHC	g/dl	28	28.9	28.2	27.7	31	28	27.9	27.6	28	27.8	27	28.4	27.9	27.1	28.1	29.1	32.7	28.5
RDW	%	19.7	19.2	19.5	19.2	18.4	19.1	19.6	19.1	18.5	18.6	18.9	19	19.8	20.1	19.3	19.4	19.7	19.3
PLT	K/ul	860	798	872	871	1031	690	797	930	750	894	152	937	824	675	767	952	665	170
MPV	fl	4.6	4.7	4.4	4.6	4.7	4.4	4.5	4.3	4.5	4.7	5.5	4.5	4.5	4.4	4.3	4.4	4.6	6.7
Red highlights correspond to MIT internal reference range. For this study, the control PBS group also serves as a reference.
Most changes are in the percentage WBC whose absolute value are within range

### Sheet: Body Weights
Sex	MALE										Sex	FEMALE
Day	3										Day	3
Treatment	PBS			AAV9			BI-TfR1 CapX				Treatment	PBS			AAV9			BI-TfR1 CapX
Animal #	184	185	186	190	191	192	197	198	199		Animal #	187	188	189	193	194	195	200	201	202
Age (wks)	33.4286	20	16.5714	33.5714	20.1429	16.7143	33.7143	20.2857	15.4286		Age (wks)	33.4286	17	13.8571	33.2857	17.1429	14	33.4286	17.2857	14.1429
Body Weight (g) Day 0	41.9	27.7	31.5	41.3	32.6	34.9	40.6	32.9	33.4		Body Weight (g) Day 0	26.2	20.3	25.3	29.2	20.9	22.4	25	20.3	22.5
Body Weight (g) Day 3	41.07	27.53	30.19	39.54	31.27	33.02	39.4	32.65	31.9		Body Weight (g) Day 3	25.21	19.22	23.25	28.21	19.48	21.81	23.71	20.27	21.77
%Body Weight Change	-1.98091	-0.613718	-4.15873	-4.2615	-4.07975	-5.38682	-2.95567	-0.759878	-4.49102		Weight Gain	-3.77863	-5.3202	-8.10277	-3.39041	-6.79426	-2.63393	-5.16	-0.147783	-3.24444
Sex	MALE										Sex	FEMALE
Day	21										Day	21
Treatment	PBS			AAV9			BI-TfR1 CapX				Treatment	PBS			AAV9			BI-TfR1 CapX
Animal #	203	204	205	209	210	211	216	217	218		Animal #	206	207	208	212	213	214	219	220	215
Age (wks)	34.2857	23.1429	17	34.5714	23.8571	17.7143	34.7143	21.2857	17.8571		Age (wks)	33.8571	17.4286	15.2857	34.5714	21.1429	16	34.4286	21.2857	16.1429
Body Weight (g) Day 0	28.7	27.9	32.6	37.3	30.1	30.4	43.4	32.4	24.5		Body Weight (g) Day 0	31.4	24	21.2	25	24.6	21.1	31.5	23.6	18.5
Body Weight (g) Day 21	28.25	27.77	33.79	35.71	29.05	29.06	40.9	32.56	24.98		Body Weight (g) Day 21	29.18	22.53	20.96	26.59	24.96	20.81	28.99	25.23	18.01
Weight Gain	-1.56794	-0.46595	3.65031	-4.26273	-3.48837	-4.40789	-5.76037	0.493827	1.95918		Weight Gain	-7.07006	-6.125	-1.13208	6.36	1.46341	-1.37441	-7.96825	6.90678	-2.64865
											Red: Data in this table are updated values based on suspicion of a switch in recorded body weights between animal 206 and 208

### Sheet: Organ Weight
Sex	MALE																			Sex	FEMALE
Day	3																			Day	3
Treatment	PBS						AAV9						BI-TfR1 CapX							Treatment	PBS						AAV9						BI-TfR1 CapX
Animal #	184		185		186		190		191		192		197		198		199			Animal #	187		188		189		193		194		195		200		201		202
Age (wks)	33.4286		20		16.5714		33.5714		20.1429		16.7143		33.7143		20.2857		15.4286			Age (wks)	33.4286		17		13.8571		33.2857		17.1429		14		33.4286		17.2857		14.1429
Body Weight (g)	41.07	%BW	27.53	%BW	30.19	%BW	39.54	%BW	31.27	%BW	33.02	%BW	39.4	%BW	32.65	%BW	31.9	%BW		Body Weight (g)	25.21	%BW	19.22	%BW	23.25	%BW	28.21	%BW	19.48	%BW	21.81	%BW	23.71	%BW	20.27	%BW	21.77	%BW
Brain (g)	0.48	1.16874	0.44	1.59826	0.43	1.42431	0.49	1.23925	0.47	1.50304	0.41	1.24167	0.48	1.21827	0.48	1.47014	0.43	1.34796		Brain (g)	0.46	1.82467	0.44	2.28928	0.46	1.97849	0.49	1.73697	0.43	2.20739	0.42	1.92572	0.46	1.94011	0.44	2.1707	0.36	1.65365
Heart (g)	0.22	0.535671	0.1	0.36324	0.15	0.496853	0.24	0.60698	0.2	0.639591	0.2	0.605694	0.2	0.507614	0.19	0.58193	0.16	0.501567		Heart (g)	0.13	0.515668	0.14	0.728408	0.12	0.516129	0.14	0.496278	0.07	0.359343	0.12	0.550206	0.14	0.590468	0.13	0.641342	0.13	0.597152
Liver (g)	1.76	4.28537	1.62	5.88449	1.43	4.73667	1.59	4.02124	1.53	4.89287	1.59	4.81526	1.71	4.3401	1.64	5.02297	1.79	5.61129		Liver (g)	1.18	4.68068	0.96	4.9948	1.25	5.37634	1.44	5.10457	1.02	5.23614	1.24	5.68547	1.23	5.18768	1.02	5.03207	1.13	5.19063
Kidney Right (g)	0.24	0.584368	0.2	0.72648	0.19	0.629347	0.28	0.708144	0.19	0.607611	0.19	0.575409	0.25	0.634518	0.22	0.673813	0.2	0.626959		Kidney Right (g)	0.15	0.595002	0.13	0.676379	0.17	0.731183	0.2	0.708968	0.12	0.616016	0.14	0.641907	0.15	0.632644	0.13	0.641342	0.16	0.734956
Kidney Left (g)	0.22	0.535671	0.16	0.581184	0.2	0.662471	0.29	0.733434	0.19	0.607611	0.18	0.545124	0.2	0.507614	0.2	0.612557	0.2	0.626959		Kidney Left (g)	0.14	0.555335	0.13	0.676379	0.15	0.645161	0.18	0.638072	0.12	0.616016	0.18	0.825309	0.15	0.632644	0.12	0.592008	0.14	0.643087
Spleen (g)	0.05	0.121743	0.06	0.217944	0.05	0.165618	0.06	0.151745	0.08	0.255836	0.09	0.272562	0.05	0.126904	0.06	0.183767	0.09	0.282132		Spleen (g)	0.07	0.277668	0.05	0.260146	0.06	0.258065	0.07	0.248139	0.08	0.410678	0.05	0.229253	0.07	0.295234	0.05	0.24667	0.08	0.367478
Sex	MALE																			Sex	FEMALE
Day	21																			Day	21
Treatment	PBS						AAV9						BI-TfR1 CapX							Treatment	PBS						AAV9						BI-TfR1 CapX
Animal #	203		204		205		209		210		211		216		217		218			Animal #	206		207		208		212		213		214		219		220		215
Age (wks)	34.2857		23.1429		17		34.5714		23.8571		17.7143		34.7143		21.2857		17.8571			Age (wks)	33.8571		17.4286		15.2857		34.5714		21.1429		16		34.4286		21.2857		16.1429
Body Weight (g)	28.25	%BW	27.77	%BW	33.79	%BW	35.71	%BW	29.05	%BW	29.06	%BW	40.9	%BW	32.56	%BW	24.98	%BW		Body Weight (g)	20.96	%BW	22.53	%BW	29.18	%BW	26.59	%BW	24.96	%BW	20.81	%BW	28.99	%BW	25.23	%BW	18.01	%BW
Brain (g)	0.52	1.84071	0.41	1.47641	0.46	1.36135	0.49	1.37216	0.45	1.54905	0.44	1.51411	0.51	1.24694	0.48	1.4742	0.44	1.76141		Brain (g)	0.47	2.24237	0.44	1.95295	0.49	1.67923	0.45	1.69237	0.46	1.84295	0.46	2.21048	0.46	1.58675	0.47	1.86286	0.41	2.27651
Heart (g)	0.17	0.60177	0.19	0.684192	0.15	0.443918	0.16	0.448054	0.16	0.550775	0.13	0.44735	0.2	0.488998	0.23	0.706388	0.14	0.560448		Heart (g)	0.12	0.572519	0.12	0.532623	0.19	0.651131	0.14	0.526514	0.12	0.480769	0.11	0.528592	0.15	0.51742	0.12	0.475624	0.1	0.555247
Liver (g)	1.46	5.16814	1.49	5.3655	1.51	4.46878	1.7	4.76057	1.64	5.64544	1.48	5.09291	1.74	4.25428	1.31	4.02334	1.32	5.28423		Liver (g)	1.13	5.39122	1.17	5.19308	1	3.427	1.49	5.60361	1.33	5.32853	1.15	5.52619	1.41	4.86375	1.38	5.46968	0.98	5.44142
Kidney Right (g)	0.19	0.672566	0.19	0.684192	0.18	0.532702	0.22	0.616074	0.21	0.722892	0.19	0.65382	0.26	0.635697	0.28	0.859951	0.16	0.640512		Kidney Right (g)	0.18	0.858779	0.15	0.665779	0.18	0.616861	0.2	0.752162	0.18	0.721154	0.16	0.768861	0.15	0.51742	0.17	0.673801	0.14	0.777346
Kidney Left (g)	0.14	0.495575	0.22	0.792222	0.15	0.443918	0.23	0.644077	0.22	0.757315	0.17	0.584997	0.26	0.635697	0.25	0.767813	0.16	0.640512		Kidney Left (g)	0.14	0.667939	0.13	0.577008	0.18	0.616861	0.46	1.72997	0.16	0.641026	0.14	0.672753	0.16	0.551914	0.14	0.554895	0.12	0.666297
Spleen (g)	0.06	0.212389	0.05	0.18005	0.06	0.177567	0.07	0.196024	0.06	0.20654	0.07	0.240881	0.05	0.122249	0.08	0.2457	0.06	0.240192		Spleen (g)	0.07	0.333969	0.04	0.177541	0.06	0.20562	0.09	0.338473	0.08	0.320513	0.06	0.288323	0.08	0.275957	0.1	0.396354	0.05	0.277624

### Sheet: CBC Results
Sex		MALE										Sex		FEMALE
Day		3										Day		3
Treatment		PBS			AAV9			BI-TfR1 CapX				Treatment		PBS			AAV9			BI-TfR1 CapX
Animal #		184	185	186	190	191	192	197	198	199		Animal #		187	188	189	193	194	195	200	201	202
Age		33.4286	20	16.5714	33.5714	20.1429	16.7143	33.7143	20.2857	15.4286		Age		33.4286	17	13.8571	33.2857	17.1429	14	33.4286	17.2857	14.1429
Parameter	Unit											Parameter	Unit
WBC	K/ul	6.2	6	5.3	3.7	3.9	9.2	5.8	7.8	10.4		WBC	K/ul	3	2.8	7.2	6.1	3.1	Sample Clotted	6.2	2.6	11.8
NEUT %	%	26.8	25.9	16	38.5	37.6	22.8	34.9	56.1	44.4		NEUT %	%	25.6	22.1	22.1	52.2	24		17.3	48.8	41.6
LYMPH %	%	63.1	66.4	75.4	53.8	54.1	69.9	55.6	39.8	46.7		LYMPH %	%	61.1	66.8	61.6	40.5	62.8		64.1	39.4	46.4
MONO %	%	6.9	7.6	8.4	7.3	7.5	6.1	8.7	3.4	5.1		MONO %	%	10.7	10.4	12.9	6.3	11.5		11.8	8.8	8.3
EOS %	%	2.4	0.1	0.1	0.5	0.6	1	0.8	0.7	3.2		EOS %	%	2.4	0.6	2.6	1	1.4		5.9	2.4	3
BASO %	%	0.8	0	0.1	0	0.2	0.2	0	0	0.7		BASO %	%	0.2	0	0.9	0.1	0.4		1.4	0.6	0.8
NEUT #	K/ul	1.7	1.6	0.9	1.4	1.5	2.1	2	4.4	4.6		NEUT #	K/ul	0.8	0.6	1.6	3.2	0.7		1.1	1.3	4.9
LYMPH #	K/ul	3.9	4	4	2	2.1	6.4	3.2	3.1	4.9		LYMPH #	K/ul	1.9	1.8	4.4	2.5	1.9		4	1	5.5
MONO #	K/ul	0.4	0.5	0.5	0.3	0.3	0.6	0.5	0.3	0.5		MONO #	K/ul	0.3	0.3	0.9	0.4	0.4		0.7	0.2	1
EOS #	K/ul	0.2	0	0	0	0	0.1	0.1	0.1	0.3		EOS #	K/ul	0.1	0	0.2	0.1	0		0.4	0.1	0.4
BASO #	K/ul	0.1	0	0	0	0	0	0	0	0.1		BASO #	K/ul	0	0	0.1	0	0		0.1	0	0.1
RBC	M/ul	11.57	11.39	11.49	12.3	12.13	10.83	12.07	12.79	11.93		RBC	M/ul	11.76	11.98	11.73	10.61	11.14		10.54	12.11	11
HGB	g/dl	11.8	11.4	12.4	12	12.2	11.4	12	12.6	12.9		HGB	g/dl	11.6	12.5	12.8	11.1	11.8		10.2	12.9	11.9
HCT	%	41.5	42.1	43.4	43.7	44.5	40	42.6	47.1	45.6		HCT	%	41	44.9	45.4	38.7	41.3		37	45	40.9
MCV	fl	35.9	37	37.8	35.5	36.7	36.9	35.3	36.8	38.2		MCV	fl	34.9	37.5	38.7	36.5	37.1		35.1	37.2	37.2
MCH	pg	10.2	10	10.8	9.8	10.1	10.5	9.9	9.9	10.8		MCH	pg	9.9	10.4	10.9	10.5	10.6		9.7	10.7	10.8
MCHC	g/dl	28.4	27.1	28.6	27.5	27.4	28.5	28.2	26.8	28.3		MCHC	g/dl	28.3	27.8	28.2	28.7	28.6		27.6	28.7	29.1
RDW	%	19.2	19.3	18.4	19.2	19.9	18.2	18.6	19.4	18.2		RDW	%	17.9	18.9	20	19	19.7		19	19.4	18.8
PLT	K/ul	923	845	129	1081	949	770	948	869	939		PLT	K/ul	852	833	430	797	804		820	795	793
MPV	fl	4.6	4.4	6.1	4.7	4.2	4.1	4.6	5.3	4.9		MPV	fl	4.8	4.5	5	4.4	4.8		5.1	4.7	4.6
Sex		MALE										Sex		FEMALE
Day		21										Day		21
Treatment		PBS			AAV9			BI-TfR1 CapX				Treatment		PBS			AAV9			BI-TfR1 CapX
Animal #		203	204	205	209	210	211	216	217	218		Animal #		206	207	208	212	213	214	219	220	215
Age		34.2857	23.1429	17	34.5714	23.8571	17.7143	34.7143	21.2857	17.8571		Age		33.8571	17.4286	15.2857	34.5714	21.1429	16	34.4286	21.2857	16.1429
Parameter	Unit											Parameter	Unit
WBC	K/ul	6.7	6.5	10.5	6.9	6.8	8.1	7.8	7.1	7.7		WBC	K/ul	2.7	7.2	5.4	4.7	3.5	8.2	3.2	6.4	7.6
NEUT %	%	33.8	35.9	45.3	38	35.9	28.1	36.9	31.8	23		NEUT %	%	29.9	48.9	51.7	24.8	26.1	37.7	33.8	37.3	24.8
LYMPH %	%	60.4	53.8	47.4	53.1	57.1	54.6	56.9	58.7	68.6		LYMPH %	%	54.3	43.9	42.1	65.3	61.9	48.2	56.7	55.9	60.4
MONO %	%	5	8.1	7.1	8.4	6.5	9.5	4.4	7.5	6		MONO %	%	13.5	5.5	5.8	9.2	10.6	9.6	8.6	6.2	9.8
EOS %	%	0.8	1.9	0.2	0.5	0.5	6.2	1.7	1.8	1.9		EOS %	%	2.2	1.2	0.2	0.6	1.1	3.9	0.7	0.7	3.8
BASO %	%	0.1	0.5	0.1	0.1	0	1.6	0.2	0.2	0.6		BASO %	%	0.2	0.4	0.1	0.2	0.2	0.7	0.2	0	1.2
NEUT #	K/ul	2.3	2.3	4.7	2.6	2.4	2.3	2.9	2.3	1.8		NEUT #	K/ul	0.8	3.5	2.8	1.2	0.9	3.1	1.1	2.4	1.9
LYMPH #	K/ul	4.1	3.5	5	3.7	3.9	4.4	4.5	4.2	5.3		LYMPH #	K/ul	1.5	3.2	2.3	3.1	2.1	3.9	1.8	3.6	4.6
MONO #	K/ul	0.3	0.5	0.7	0.6	0.4	0.8	0.3	0.5	0.5		MONO #	K/ul	0.4	0.4	0.3	0.4	0.4	0.8	0.3	0.4	0.7
EOS #	K/ul	0.1	0.1	0	0	0	0.5	0.1	0.1	0.1		EOS #	K/ul	0.1	0.1	0	0	0	0.3	0	0	0.3
BASO #	K/ul	0	0	0	0	0	0.1	0	0	0		BASO #	K/ul	0	0	0	0	0	0.1	0	0	0.1
RBC	M/ul	12.02	11.83	12.58	12.34	12.03	11.64	10.71	10.84	10.98		RBC	M/ul	11.29	11.23	12.11	11.04	11.46	10.8	11.66	9.5	10.75
HGB	g/dl	12.1	12.3	12.9	12.1	11.6	11.8	11.4	10.5	11.4		HGB	g/dl	11.9	13	11.9	10.7	11.1	11.2	12.1	11.6	11.7
HCT	%	43.2	42.5	45.8	43.4	42.1	42.1	40.8	38.7	40.6		HCT	%	43	41.9	42.5	38.5	41.1	39.5	41.6	35.5	41.1
MCV	fl	35.9	35.9	36.4	35.2	35	36.2	38.1	35.7	37		MCV	fl	38.1	37.3	35.1	34.9	35.9	36.6	35.7	37.4	38.2
MCH	pg	10.1	10.4	10.3	9.8	9.6	10.1	10.6	9.7	10.4		MCH	pg	10.5	11.6	9.8	9.7	9.7	10.4	10.4	12.2	10.9
MCHC	g/dl	28	28.9	28.2	27.9	27.6	28	27.9	27.1	28.1		MCHC	g/dl	27.7	31	28	27.8	27	28.4	29.1	32.7	28.5
RDW	%	19.7	19.2	19.5	19.6	19.1	18.5	19.8	20.1	19.3		RDW	%	19.2	18.4	19.1	18.6	18.9	19	19.4	19.7	19.3
PLT	K/ul	860	798	872	797	930	750	824	675	767		PLT	K/ul	871	1031	690	894	152	937	952	665	170
MPV	fl	4.6	4.7	4.4	4.5	4.3	4.5	4.5	4.4	4.3		MPV	fl	4.6	4.7	4.4	4.7	5.5	4.5	4.4	4.6	6.7

### Sheet: Histopathology
Z
TREATMENT	PBS						AAV9						BI-TfR1 CapX
DAY	3						3						3
SEX	MALE			FEMALE			MALE			FEMALE			MALE			FEMALE
TISSUES	184	185	186	187	188	189	190	191	192	193	194	195	197	198	199	200	201	202
Brain (1/2 for histology)	0	0	0	0	0	0	0	0	0	0	0	0	0	0	0	0	0	0
Mineralization, brain stem, focal																		1
Spinal column/spinal cord and DRG (cervical)	0	0	0	0	0	0	0	0	0	0	0	0	0	0	0	0	0	0
Spinal column/spinal cord and DRG (thoracic)	0	0	0	0	0	0	0	0	0	0	0	0	0	0	0	0	0	0
Spinal column/spinal cord and DRG (lumbar)	0	0	0	0	0	0	0	0	0	0	0	0	0	0	0	0	0	0
Heart	0	0	0	0	0	0	0	0	0	0		0	0	0	0	0	0	0
Right auricle. mineral, intravascular, focal											1
Lung	0	0	0	0	0	0	0	0	0				0	0	0		0
Infiltration mononuclear cells periarteriolar and peribronchiolar										1	1					1		1
Inflammatory foci (X2) with hemorrhage and hemosiderin pigment												1
Trachea	0	0	0	0	0	0	0	0	0	0	0	0	0	0	0	0	0	0
Esophagus	0	0	0	0	0	0	0	0	0	0	0	0	0	0	0	0	0	0
Liver				0	0	0	0	0				0				0	0
Mixed inflammatory cell focus/foci, multifocal	1	1	1						1	1	1		1	1	1			1
Gallbladder	0	0	0	0	0	NP	0	0	0	0	NP	0	0	0	NP	0	0	0
Stomach	0	0	0	0	0	0	0	0	0	0	0	0	0	0	0	0	0	0
Pancreas	0	0		0	0	0	0	0	0	0	0	0	0	0	0	0	0	0
Infiltration mononuclear cells, interstitial			1
Duodenum	0	0	0	0	0	0	0	0	0	0	0	0	0	0	0	0	0	0
Jejunum	0	0	0	0	0	0	0	0	0	0	0	0	0	0	0	0	0	0
Ileum	0	0	0	0	0	0	0	0	0	0	0	0	0	0	0	0	0	0
Cecum	0	0	0	0	0	0	0	0	0	0	0	0	0	0	0	0	0	0
Colon	0	0	0	0	0	0	0	0	0	0	0	0	0	0	0	0	0	0
Thymus	0	0	0	0	0	0	0	0	0	0	0	0	0	0	0	0	0	0
Spleen	0	0	0	0	0	0	0	0	0	0	0	0	0	0	0	0	0	0
Mesenteric Lymph node	0	0	0	0	0	0	0	0	0	0	0	NP	0	0	0	0	0	0
Adrenals		U(0)	NP	0			U	U(0)	U(0)		0	U(0)	0	U(0)	0	U(0)
Lipogenic pigment	U1
Cortex - Hyperplasia, Subcapsular					1	U2	U1			U1							U1	1U
Kidneys		0			0	0	0	0	0		0	0		0	0	0
Thrombus glorerulus, focal	U1
Degeneration, tubular, focal	U1
Adipose Aggregate, Interstitial: Cortical, focal	U1
Infiltration, mononuclear cells interstitium,			1										U1
Cast, hyaline, collecting duct				1						U1							U1
Basophilia, distal tubules																		U1
Urinary bladder	0	0	0	0	0		0	0	0	0	0	0	0	0	0		0	0
Infiltration, mononuclear cells, lamina propria						1										1
Muscle (bicep femoris)	0	0	0	0	0	0	0	0	0	0	0	0	0	0	0	0	0	0
Sciatic nerve	0	0	0	0	0	0	0	0	0	0	0	0	0	0	0	0	0	0
Ovary (unilateral)	0	0	0	0	0	0	0	0	0	0	0	0	0	0	0	0	0	0
Testis (unilateral)	0	0	0	0	0	0	0	0	0	0	0	0	0	0	0	0	0	0
Sternum/bone marrow	0	0	0	0	0	0	0	0	0	0	0	0	0	0	0	0	0	0
TREATMENT	PBS						AAV9						BI-TfR1 CapX
DAY	21						21						21
SEX	MALE			FEMALE			MALE			FEMALE			MALE			FEMALE
TISSUES	203	204	205	206	207	208	209	210	211	212	213	214	216	217	218	219	220	215
Brain (1/2 for histology)	0	0	0	0	0	0	0	0	0	0	0	0	0	0	0	0	0	0
Spinal column/spinal cord and DRG (cervical)	0	0	0	0	0	0	0	0	0	0	0	0	0	0	0	0	0	0
Spinal column/spinal cord and DRG (thoracic)	0	0	0	0	0	0	0	0	0	0	0	0	0	0	0	0	0	0
Spinal column/spinal cord and DRG (lumbar)	0	0	0	0	0	0	0	0	0	0	0	0	0	0	0	0	0	0
Heart	0	0	0	0	0	0	0	0	0	0	0	0	0	0		0	0	0
Mineralization, cardiomyocyte, focal															1
Lung		0	0	0	0	0	0	0	0	0	0	0	0	0	0		0	0
Infiltration mononuclear cells periarteriolar and peribronchiolar	1															1
Trachea	0	0	0	0	0	0	0	0	0	0	0	0	0	0	0	0	0	0
Esophagus	0	0	0	0	0	0	0	0	0	0	0	0	0	0	0	0	0	0
Liver	0		0		0	0			0	0	0	0			0			0
Mixed inflammatory cell focus/foci, multifocal		1		1			1	1						1		1	1
Infiltration, mononuclear cells, central vein, focal							1						1			2
Gallbladder	0	NP	0	0	0	0	0	0	NP	0	NP	0	0	0	NP	0	0	0
Stomach	0	0	0	0	0	0	0	0	0	0	0	0	0	0	0	0	0	0
Pancreas	0	0	0	0	0	0	0	0	0	0	0	0	0	0	0	0	0	0
Duodenum	0	0	0	0	0	0	0	0	0	0	0	0	0	0	0	0	0	0
Jejunum	0	0	0	0	0	0	0	0	0	0	0	0	0	0	0	0	0	0
Ileum	0	0	0	0	0	0	0	0	0	0	0	0	0	0	0	0	0	0
Cecum	0	0	0	0	0	0	0	0	0	0	0	0	0	0	0	0	0	0
Colon	0	0	0	0	0	0	0	0	0	0	0	0	0	0	0	0	0	0
Thymus	0	0	0	0	0	0	0	0	0	0	0	0	0	0	0	0	0	0
Spleen	0	0	0	0	0	0	0	0	0	0	0	0	0	0	0	0	0	0
Mesenteric Lymph node	0	0	0	NP	0	0	0	NP	0	0	0	0	0	0	NP	0	0	0
Adrenals			0				0	U(0)	0	0			0		NP			0
Lipogenic pigment		U1
Cortex - Hyperplasia, Subcapsular	U1			U1	U1	1					1	1		1U		1	1
Kidneys		0	0	0	0		0		0		0	0	0	0	0	0	0	0
Cast, hyaline, collecting duct	1					U1
Basophilia, distal tubules								U1
Pyelonephritis, chronic hydronephrosis										U4
Urinary bladder	0	0	0	0	0	0	0		0	0	0	0	0	0	0	0	0	0
Infiltration, mononuclear cells, lamina propria								1		1
Muscle (bicep femoris)	0	0	0	0	0	0	0	0	0	0	0	0	0	0	0	0	0	0
Sciatic nerve	0	0	0	0	0	0	0	0	0	0	0	0	0	0	0	0	0	0
Ovary (unilateral)	0	0	0	0	0	0	0	0	0	0	0	0	0	0	0	0	0	0
Testis (unilateral)	0	0	0	0	0	0	0	0	0	0	0	0	0	0	0	0	0	0
Sternum/bone marrow	0	0	0	0	0	0	0	0	0	0	0	0	0	0	0	0	0	0
0: Normal
1: Minimal
2: Mild
3: Moderate
4: Severe
U: Observed unilateral only
NP: Not Present

### Sheet: Histopathology per Time-Sex
Sex	MALE
Day	3
Treatment	PBS			AAV9			BI-TfR1 CapX
Animal #	184	185	186	190	191	192	197	198	199
Tissue
Brain (1/2 for histology)	0	0	0	0	0	0	0	0	0
Spinal column/spinal cord and DRG (cervical)	0	0	0	0	0	0	0	0	0
Spinal column/spinal cord and DRG (thoracic)	0	0	0	0	0	0	0	0	0
Spinal column/spinal cord and DRG (lumbar)	0	0	0	0	0	0	0	0	0
Heart	0	0	0	0	0	0	0	0	0
Lung	0	0	0	0	0	0	0	0	0
Trachea	0	0	0	0	0	0	0	0	0
Esophagus	0	0	0	0	0	0	0	0	0
Liver				0	0
Mixed inflammatory cell focus/foci, multifocal	1	1	1			1	1	1	1
Gallbladder	0	0	0	0	0	0	0	0	NP
Stomach	0	0	0	0	0	0	0	0	0
Pancreas	0	0		0	0	0	0	0	0
Infiltration mononuclear cells, interstitial			1
Duodenum	0	0	0	0	0	0	0	0	0
Jejunum	0	0	0	0	0	0	0	0	0
Ileum	0	0	0	0	0	0	0	0	0
Cecum	0	0	0	0	0	0	0	0	0
Colon	0	0	0	0	0	0	0	0	0
Thymus	0	0	0	0	0	0	0	0	0
Spleen	0	0	0	0	0	0	0	0	0
Mesenteric Lymph node	0	0	0	0	0	0	0	0	0
Adrenals		U(0)	NP	U	U(0)	U(0)	0	U(0)	0
Lipogenic pigment	U1
Cortex - Hyperplasia, Subcapsular				U1
Kidneys		0		0	0	0		0	0
Thrombus glorerulus, focal	U1
Degeneration, tubular, focal	U1
Adipose Aggregate, Interstitial: Cortical, focal	U1
Infiltration, mononuclear cells interstitium,			1				U1
Urinary bladder	0	0	0	0	0	0	0	0	0
Infiltration, mononuclear cells, lamina propria
Muscle (bicep femoris)	0	0	0	0	0	0	0	0	0
Sciatic nerve	0	0	0	0	0	0	0	0	0
Ovary (unilateral)	0	0	0	0	0	0	0	0	0
Testis (unilateral)	0	0	0	0	0	0	0	0	0
Sternum/bone marrow	0	0	0	0	0	0	0	0	0
Sex	FEMALE
Day	3
Treatment	PBS			AAV9			BI-TfR1 CapX
Animal #	187	188	189	193	194	195	200	201	202
Tissue
Brain (1/2 for histology)	0	0	0	0	0	0	0	0	0
Mineralization, brain stem, focal									1
Spinal column/spinal cord and DRG (cervical)	0	0	0	0	0	0	0	0	0
Spinal column/spinal cord and DRG (thoracic)	0	0	0	0	0	0	0	0	0
Spinal column/spinal cord and DRG (lumbar)	0	0	0	0	0	0	0	0	0
Heart	0	0	0	0		0	0	0	0
Right auricle. mineral, intravascular, focal					1
Lung	0	0	0					0
Infiltration mononuclear cells periarteriolar and peribronchiolar				1	1		1		1
Inflammatory foci (X2) with hemorrhage and hemosiderin pigment						1
Trachea	0	0	0	0	0	0	0	0	0
Esophagus	0	0	0	0	0	0	0	0	0
Liver	0	0	0			0	0	0
Mixed inflammatory cell focus/foci, multifocal				1	1				1
Gallbladder	0	0	NP	0	NP	0	0	0	0
Stomach	0	0	0	0	0	0	0	0	0
Pancreas	0	0	0	0	0	0	0	0	0
Duodenum	0	0	0	0	0	0	0	0	0
Jejunum	0	0	0	0	0	0	0	0	0
Ileum	0	0	0	0	0	0	0	0	0
Cecum	0	0	0	0	0	0	0	0	0
Colon	0	0	0	0	0	0	0	0	0
Thymus	0	0	0	0	0	0	0	0	0
Spleen	0	0	0	0	0	0	0	0	0
Mesenteric Lymph node	0	0	0	0	0	NP	0	0	0
Adrenals	0				0	U(0)	U(0)
Cortex - Hyperplasia, Subcapsular		1	U2	U1				U1	1U
Kidneys		0	0		0	0	0
Cast, hyaline, collecting duct	1			U1				U1
Basophilia, distal tubules									U1
Urinary bladder	0	0		0	0	0		0	0
Infiltration, mononuclear cells, lamina propria			1				1
Muscle (bicep femoris)	0	0	0	0	0	0	0	0	0
Sciatic nerve	0	0	0	0	0	0	0	0	0
Ovary (unilateral)	0	0	0	0	0	0	0	0	0
Testis (unilateral)	0	0	0	0	0	0	0	0	0
Sternum/bone marrow	0	0	0	0	0	0	0	0	0
Sex	MALE
Day	21
Treatment	PBS			AAV9			BI-TfR1 CapX
Animal #	203	204	205	209	210	211	216	217	218
Tissue
Brain (1/2 for histology)	0	0	0	0	0	0	0	0	0
Spinal column/spinal cord and DRG (cervical)	0	0	0	0	0	0	0	0	0
Spinal column/spinal cord and DRG (thoracic)	0	0	0	0	0	0	0	0	0
Spinal column/spinal cord and DRG (lumbar)	0	0	0	0	0	0	0	0	0
Heart	0	0	0	0	0	0	0	0
Mineralization, cardiomyocyte, focal									1
Lung		0	0	0	0	0	0	0	0
Infiltration mononuclear cells periarteriolar and peribronchiolar	1
Trachea	0	0	0	0	0	0	0	0	0
Esophagus	0	0	0	0	0	0	0	0	0
Liver	0		0			0			0
Mixed inflammatory cell focus/foci, multifocal		1		1	1			1
Infiltration, mononuclear cells, central vein, focal				1			1
Gallbladder	0	NP	0	0	0	NP	0	0	NP
Stomach	0	0	0	0	0	0	0	0	0
Pancreas	0	0	0	0	0	0	0	0	0
Duodenum	0	0	0	0	0	0	0	0	0
Jejunum	0	0	0	0	0	0	0	0	0
Ileum	0	0	0	0	0	0	0	0	0
Cecum	0	0	0	0	0	0	0	0	0
Colon	0	0	0	0	0	0	0	0	0
Thymus	0	0	0	0	0	0	0	0	0
Spleen	0	0	0	0	0	0	0	0	0
Mesenteric Lymph node	0	0	0	0	NP	0	0	0	NP
Adrenals			0	0	U(0)	0	0		NP
Lipogenic pigment		U1
Cortex - Hyperplasia, Subcapsular	U1							1U
Kidneys		0	0	0		0	0	0	0
Cast, hyaline, collecting duct	1
Basophilia, distal tubules					U1
Urinary bladder	0	0	0	0		0	0	0	0
Infiltration, mononuclear cells, lamina propria					1
Muscle (bicep femoris)	0	0	0	0	0	0	0	0	0
Sciatic nerve	0	0	0	0	0	0	0	0	0
Ovary (unilateral)	0	0	0	0	0	0	0	0	0
Testis (unilateral)	0	0	0	0	0	0	0	0	0
Sternum/bone marrow	0	0	0	0	0	0	0	0	0
Sex	FEMALE
Day	21
Treatment	PBS			AAV9			BI-TfR1 CapX
Animal #	206	207	208	212	213	214	219	220	215
Tissue
Brain (1/2 for histology)	0	0	0	0	0	0	0	0	0
Spinal column/spinal cord and DRG (cervical)	0	0	0	0	0	0	0	0	0
Spinal column/spinal cord and DRG (thoracic)	0	0	0	0	0	0	0	0	0
Spinal column/spinal cord and DRG (lumbar)	0	0	0	0	0	0	0	0	0
Heart	0	0	0	0	0	0	0	0	0
Lung	0	0	0	0	0	0		0	0
Infiltration mononuclear cells periarteriolar and peribronchiolar							1
Trachea	0	0	0	0	0	0	0	0	0
Esophagus	0	0	0	0	0	0	0	0	0
Liver		0	0	0	0	0			0
Mixed inflammatory cell focus/foci, multifocal	1						1	1
Infiltration, mononuclear cells, central vein, focal							2
Gallbladder	0	0	0	0	NP	0	0	0	0
Stomach	0	0	0	0	0	0	0	0	0
Pancreas	0	0	0	0	0	0	0	0	0
Duodenum	0	0	0	0	0	0	0	0	0
Jejunum	0	0	0	0	0	0	0	0	0
Ileum	0	0	0	0	0	0	0	0	0
Cecum	0	0	0	0	0	0	0	0	0
Colon	0	0	0	0	0	0	0	0	0
Thymus	0	0	0	0	0	0	0	0	0
Spleen	0	0	0	0	0	0	0	0	0
Mesenteric Lymph node	NP	0	0	0	0	0	0	0	0
Adrenals				0					0
Cortex - Hyperplasia, Subcapsular	U1	U1	1		1	1	1	1
Kidneys	0	0			0	0	0	0	0
Cast, hyaline, collecting duct			U1
Pyelonephritis, chronic hydronephrosis				U4
Urinary bladder	0	0	0	0	0	0	0	0	0
Infiltration, mononuclear cells, lamina propria				1
Muscle (bicep femoris)	0	0	0	0	0	0	0	0	0
Sciatic nerve	0	0	0	0	0	0	0	0	0
Ovary (unilateral)	0	0	0	0	0	0	0	0	0
Testis (unilateral)	0	0	0	0	0	0	0	0	0
Sternum/bone marrow	0	0	0	0	0	0	0	0	0
0: Normal
1: Minimal
2: Mild
3: Moderate
4: Severe
U: Observed unilateral only
NP: Not Present
