## Supplementary material for "BI-TfR1 CapX rapidly transits the blood-brain barrier for efficient, low-dose gene delivery throughout the CNS": Table S3

### Sheet: Table S1
Table S3. Recombinant AAV vector preparations used in this study.
Capsid	Transgene cassette / plasmid	Figure (used in)	Internal probe	Yield, ITR2 probe (x 10E13 vg/L)	Yield, internal probe ( x 10E13 vg/L)
BI-TfR1 CapX	pAAV-CAG-NLS-mScarlet-P2A-hLuc-WPRE	1E-H, S2, 2A-B, S3A-D, S4B-C	CAG	2.4722	1.27555
BI-hTFR1	pAAV-CAG-NLS-mScarlet-P2A-hLuc-WPRE	1E-H, 2A-B, S3A-D	CAG	1.815	1.1175
AAV9	pAAV-CAG-NLS-mScarlet-P2A-hLuc-WPRE	1E-H, 2A-B, S3A-D	CAG	3.0954	2.5527
BI-TfR1 CapX	pAAV-CAG-mScarlet-P2A-Luc-WPRE-SV40	2C-E, 3I-J	WPRE	1.7696	1.141
BI-TfR1 CapX	pAAV-EFS-mScarlet-P2A-Luc-WPRE-SV40	2C-E	WPRE	1.07598	1.1284
AAV9	pAAV-CAG-mScarlet-P2A-Luc-WPRE-SV40	2C-E, 3I-J	WPRE	1.24544	1.169
BI-TfR1 CapX	pAAV-CAG-H2B-sfGFP-Barcode09-WPRE	4A-H, S6, S7, S9	WPRE	0.94	0.53
AAV-PHP.eB	pAAV-CAG-H2B-sfGFP-Barcode03-WPRE	4A-H, S6, S7, S9	WPRE	1.43	0.91
AAV9	pAAV-CAG-H2B-sfGFP-Barcode08-WPRE	4A-N, S6, S7, S8, S9	WPRE	2.65	2.15
9P31	pAAV-CAG-H2B-sfGFP-Barcode13-WPRE	4A-N, S6, S7, S8, S9	WPRE	2.14	0.85
BI-TfR1 CapX	hSYN-TadCBEd-N PRNP R37X F+E-sgRNA	5B-C, S10	WPRE	2.156	1.5232
BI-TfR1 CapX	hSYN-TadCBEd-C PRNP R37X F+E-sgRNA	5B-C, S10	WPRE	1.9104	1.37708
BI-TfR1 CapX	pTMB304_ZFcharm_Kv1_Prnp_SCR	6A-H, S11	WPRE	0.621	0.522
AAV-PHP.eB	pTMB304_ZFcharm_Kv1_Prnp_SCR	6A-H, S11	WPRE	1.3561	1.31705
BI-TfR1 CapX	pAAV-CpG_depleted	Table S2	CpG_depleted	0.81675	0.57645
AAV9	pAAV-CpG_depleted	Table S2	CpG_depleted	5.3625	4.155
All titers were measured using ddPCR (see methods)
