## Supplementary material for "BI-TfR1 CapX rapidly transits the blood-brain barrier for efficient, low-dose gene delivery throughout the CNS": Table S4

### Sheet: Table S1
Table S4. Manufacturing Productivity and Final Product Quality Attributes for CapX-PRNP-CHARM
Parameter	Stage / Analytical Method	Result
Productivity & Yield
Bulk Lysate Yield	ITR ddPCR	3.0E14 vg/L
Affinity Chromatography Yield	ITR ddPCR	0.64
Ultracentrifugation Yield	ITR ddPCR	0.69
AEX Chromatography Yield	ITR ddPCR	0.74
Filtration Yield	ITR ddPCR	0.87
Final Product Yield	ITR ddPCR	8.1E13 vg/L
Overall Recovery	ITR ddPCR	0.27
Quality Control (Final Product)
Vector Genome Titer	ITR ddPCR	2.3E13 vg/mL
Total Vector Genomes (50 L batch)	ITR ddPCR	4.0E15 vg
Particle Size Distribution	Dynamic Light Scattering	100% volume between 21-23 nm
Vector Packaging (Full)	Mass Photometry	0.856
Vector Packaging (Empty)	Mass Photometry	0.101
Vector Packaging (Partial)	Mass Photometry	0.043
