## Supplementary material for "BI-TfR1 CapX rapidly transits the blood-brain barrier for efficient, low-dose gene delivery throughout the CNS": Table S5

### Sheet: Sheet1
Table S5. Primers and Probes
Name	Sequence 5’-3’	Probe/Quencher
Assembly_XbaI_F	CACTCATCGACCAATACTTGTACTATCTCT
Assembly_AgeI_R	GTATTCCTTGGTTTTGAACCCAACCG
AAV9_588_NGS1_F	CTTTCCCTACACGACGCTCTTCCGATCTNNNNNNNNCCAACGAAGAAGAAATTAAAACTACTAACCCG
AAV9_588_NGS1_R	GGAGTTCAGACGTGTGCTCTTCCGATCTCATCTCTGTCCTGCCAAACCATACC
AAV9_588_NGS2_F	CTTTCCCTACACGACGCTCTTCCGATCTNNNNNNNCCAACGAAGAAGAAATTAAAACTACTAACCCG
AAV9_588_NGS2_R	GGAGTTCAGACGTGTGCTCTTCCGATCTNCATCTCTGTCCTGCCAAACCATACC
AAV9_588_NGS3_F	CTTTCCCTACACGACGCTCTTCCGATCTNNNNNNCCAACGAAGAAGAAATTAAAACTACTAACCCG
AAV9_588_NGS3_R	GGAGTTCAGACGTGTGCTCTTCCGATCTNNCATCTCTGTCCTGCCAAACCATACC
AAV9_588_NGS4_F	CTTTCCCTACACGACGCTCTTCCGATCTNNNNNCCAACGAAGAAGAAATTAAAACTACTAACCCG
AAV9_588_NGS4_R	GGAGTTCAGACGTGTGCTCTTCCGATCTNNNCATCTCTGTCCTGCCAAACCATACC
AAV9_588_NGS5_F	CTTTCCCTACACGACGCTCTTCCGATCTNNNNCCAACGAAGAAGAAATTAAAACTACTAACCCG
AAV9_588_NGS5_R	GGAGTTCAGACGTGTGCTCTTCCGATCTNNNNCATCTCTGTCCTGCCAAACCATACC
AAV9_588_NGS6_F	CTTTCCCTACACGACGCTCTTCCGATCTNNNCCAACGAAGAAGAAATTAAAACTACTAACCCG
AAV9_588_NGS6_R	GGAGTTCAGACGTGTGCTCTTCCGATCTNNNNNCATCTCTGTCCTGCCAAACCATACC
AAV9_588_NGS7_F	CTTTCCCTACACGACGCTCTTCCGATCTNNCCAACGAAGAAGAAATTAAAACTACTAACCCG
AAV9_588_NGS7_R	GGAGTTCAGACGTGTGCTCTTCCGATCTNNNNNNCATCTCTGTCCTGCCAAACCATACC
AAV9_588_NGS8_F	CTTTCCCTACACGACGCTCTTCCGATCTNCCAACGAAGAAGAAATTAAAACTACTAACCCG
AAV9_588_NGS8_R	GGAGTTCAGACGTGTGCTCTTCCGATCTNNNNNNNCATCTCTGTCCTGCCAAACCATACC
Anchored_Oligo_dT (20)	TTTTTTTTTTTTTTTTTTTV
ITR2_F	GGAACCCCTAGTGATGGAGTT
ITR2_R	CGGCCTCAGTGAGCGA
ITR2_Probe	CACTCCCTCTCTGCGCGCTCG	HEX/Iowa Black FQ Zen
WPRE_F	TCATGCTATTGCTTCCCGTATGGCT
WPRE_R	GCTATGTGGATACGCTGCTTTA
WPRE_Probe	CCAGGATTTATACAAGGAGGAGAAA	FAM/Iowa Black FQ Zen
Gapdh_F	CGCCCTGATCTGAGGTTAAAT
Gapdh_R	CGGAGCAACAGATGTGTGTA
Gaphd_Probe	AGCCGTGTGACCTTTCTGGATCTG	HEX/Iowa Black FQ Zen
CpG_depleted_F	TTGAAGGTGGTGGTGGTTAG
CpG_depleted_R	TTGGTTGGGTATGGTGAGTG
CpG_depleted_Probe	TCCTTGCTGTGTGCCAAGAGATGA	FAM/Iowa Black FQ Zen
BC03_F	CGGACTCGCACAAGTGTTAT
BC03_R	GCTTAGGCTAGAATGTCGATAGG
BC03_Probe	ACCTCTTATGCTGCGGACACCTTG	Cy5/Iowa Black FQ Zen
BC08_F	TGATTGATCGCTTACGGCTAC
BC08_R	CCAGAGTGAATGCCGTAGTTAG
BC08_Probe	ACTGCTGGACCTATGTCGTCCATT	ROX/Iowa Black FQ Zen
BC09_F	CCGCTAGTTGATACCTGTTGT
BC09_R	GAAGTACCGCTGCACGTATAA
BC09_Probe	TTGAGTCCGTATTCTGCTCGGTGC	FAM/Iowa Black FQ Zen
BC13_F	GGCGGTTACAGGTTCCTATATT
BC13_R	GGACTAAGGAGCGACTGATTAC
BC13_Probe	ATGGTGGTGAGGTTATGCCACTCC	TAMRA/Iowa Black FQ Zen
PRNP_R37_F	ACACTCTTTCCCTACACGACGCTCTTCCGATCTNNNNTTGGCTGCTGGATGCTGGTT
PRNP_R37_R	TGGAGTTCAGACGTGTGCTCTTCCGATCTGGCTTACTCGGCTTGTTCCACT
